# Plastic mechanisms for unraveling a universal trade-off between water loss and respiration

**DOI:** 10.1101/2024.10.01.616113

**Authors:** Braulio A. Assis, Cameron K. Ghalambor, Eric Riddell

**Affiliations:** Department of Biology, University of North Carolina at Chapel Hill; Department of Biology, Norwegian University of Science and Technology

**Keywords:** functional conflicts, constraints, metabolic rate, respiration, plasticity, *Plethodon*

## Abstract

The expression of phenotypes is often constrained by functional conflicts between traits, and the resulting trade-offs can impose limits on phenotypic and taxonomic diversity. However, organisms can circumvent trade-offs in specific environmental contexts through phenotypic plasticity, though the mechanisms that drive trade-offs or allow organisms to resolve trade-offs are often cryptic. The trade-off between water loss and gas exchange poses a fundamental challenge for terrestrial life because the capacity to absorb oxygen is limited by the risk of desiccation from water loss across respiratory surfaces. Here, we investigated the capacity to mitigate this trade-off in a lungless salamander that breathes exclusively across its skin. We measured water loss and oxygen uptake using respirometry in field- and laboratory-based studies to identify plastic responses to environmental variation, coupled with gene expression analyses to investigate biological pathways that regulate the trade-off. Though the trade-off between oxygen uptake and water loss was generally strong, we observed that its strength changed over time in the field and laboratory. At the molecular level, we found support for antagonistic pleiotropy in multiple pathways that simultaneously affect both physiological traits (*e.g.*, via vasoconstriction and downregulation of aerobic respiration), and for mechanisms that mitigate the trade-off by affecting only one trait (*e.g.*, oxygen binding affinity, melanin synthesis). As organisms disentangle such conflicts, however, alternative trade-offs are likely to arise. Our study provides evidence that alternative pathways allow organisms to mitigate pleiotropic conflicts, which ultimately may allow greater phenotypic diversity and persistence in novel environments.
