## Supplementary materials S4-S11 for "Plastic mechanisms for unraveling a universal trade-off between water loss and respiration": S4 Genes associated with the trade-off.csv

Transcript	Gene	ri.correlations	ri.abs.correlations	P_ri	vo2.correlations	vo2.abs.correlations	P_vo2	Corr.sum
TRINITY_DN20116_c0_g1	---NA---	-0.513853868104205	0.513853868104205	0.00310793945362668	0.57888664826295	0.57888664826295	0.000645309387759324	1.09274051636715
TRINITY_DN27425_c0_g1	---NA---	0.494738129263294	0.494738129263294	0.00466422005969285	-0.559158418653354	0.559158418653354	0.0010755298505896	1.05389654791665
TRINITY_DN23553_c0_g1	---NA---	-0.513094391819482	0.513094391819482	0.00315987991844347	0.524321850563802	0.524321850563802	0.0024635958268582	1.03741624238328
TRINITY_DN24409_c0_g1	---NA---	-0.473631642767732	0.473631642767732	0.0071158684306567	0.547528131278629	0.547528131278629	0.00143255511329523	1.02115977404636
TRINITY_DN26203_c0_g1	pyruvate dehydrogenase isozyme 4	0.471327678786209	0.471327678786209	0.00744004912918626	-0.537396192676589	0.537396192676589	0.00182377281055614	1.0087238714628
TRINITY_DN27500_c0_g1	peptidyl-glycine alpha-amidating monooxygenase isoform X4	-0.532326779733604	0.532326779733604	0.00205223126576046	0.465024972645403	0.465024972645403	0.0083916217236494	0.997351752379008
TRINITY_DN52350_c0_g1	exonuclease 1	-0.525509608705347	0.525509608705347	0.0023983797473862	0.467829913674221	0.467829913674221	0.00795613119057725	0.993339522379568
TRINITY_DN19625_c0_g1	---NA---	0.543190762976296	0.543190762976296	0.001590013665794	-0.441705609065487	0.441705609065487	0.012857523443366	0.984896372041782
TRINITY_DN32317_c0_g1	RING finger 112-like	-0.479791513477087	0.479791513477087	0.00630748626196907	0.496913953822776	0.496913953822776	0.00445873893695196	0.976705467299862
TRINITY_DN25887_c0_g1	phosphatase 1 regulatory subunit 15A-like	0.542726753435013	0.542726753435013	0.00160771904674454	-0.433379211201633	0.433379211201633	0.0148719438717302	0.976105964636646
TRINITY_DN27753_c0_g4	---NA---	0.495083331371008	0.495083331371008	0.00463108820173996	-0.475912784730056	0.475912784730056	0.00680680371013126	0.970996116101063
TRINITY_DN45445_c0_g1	skeletal receptor tyrosine- kinase	0.508078433857835	0.508078433857835	0.00352209894360545	-0.460883577305776	0.460883577305776	0.00907140716773568	0.968962011163611
TRINITY_DN27661_c0_g1	---NA---	0.494817189469608	0.494817189469608	0.00465661412991102	-0.459102964172774	0.459102964172774	0.00937767545019089	0.953920153642382
TRINITY_DN23115_c0_g1	2-5A-dependent ribonuclease	-0.468900822698426	0.468900822698426	0.00779499516532058	0.480421136727839	0.480421136727839	0.00622945316809108	0.949321959426265
TRINITY_DN27846_c1_g1	---NA---	-0.456020175266312	0.456020175266312	0.00992856816646724	0.482975968160895	0.482975968160895	0.00592120102447465	0.938996143427207
TRINITY_DN18717_c0_g2	---NA---	-0.494175495287342	0.494175495287342	0.00471865594824759	0.424067083763683	0.424067083763683	0.0174300208825146	0.918242579051025
TRINITY_DN3120_c0_g1	FAM110A	-0.49548190473947	0.49548190473947	0.00459308494888271	0.400135520006736	0.400135520006736	0.0257194360096314	0.895617424746205
TRINITY_DN18471_c0_g1	interferon-inducible GTPase 5-like	0.455947513967574	0.455947513967574	0.0099418749111429	-0.435112382748953	0.435112382748953	0.0144322608509207	0.891059896716527
TRINITY_DN4513_c0_g1	TBC1 domain family member 2A	-0.481564940204531	0.481564940204531	0.00608979818874511	0.40647122309492	0.40647122309492	0.0232618961630475	0.888036163299451
