## Supplementary materials S4-S11 for "Plastic mechanisms for unraveling a universal trade-off between water loss and respiration": S7 Decoupling genes for delta ri.csv

Transcript	Gene	abs.Pearson	P
TRINITY_DN58707_c0_g1	tyrosinase	0.581841365919513	0.000596106541117895
TRINITY_DN16872_c0_g1	charged multivesicular body 6	0.547465002333127	0.00143474549941109
TRINITY_DN26900_c0_g1	cleavage and polyadenylation specificity factor subunit 2	0.538901072533049	0.0017603611268268
TRINITY_DN29052_c0_g1	---NA---	0.531744560404338	0.00207999555284189
TRINITY_DN13877_c0_g1	---NA---	0.527937881406489	0.00226969042904866
TRINITY_DN20499_c0_g1	---NA---	0.515324943800344	0.00300942529629737
TRINITY_DN23426_c0_g1	KH domain- RNA- signal transduction-associated 1	0.504316062533509	0.00381674838641611
TRINITY_DN24277_c0_g1	---NA---	0.50257697879807	0.00395995411203156
TRINITY_DN31741_c0_g1	Band -like	0.489324922652659	0.0052109611037257
TRINITY_DN26769_c0_g1	ankyrin repeat and SOCS box 2	0.486574719558578	0.00550912468440388
TRINITY_DN27488_c0_g1	---NA---	0.486504024969673	0.00551697722498248
TRINITY_DN15056_c0_g1	---NA---	0.481630366782196	0.00608189116855949
TRINITY_DN25134_c0_g1	Adenylosuccinate synthetase isozyme 2	0.475175461921452	0.00690542742001306
TRINITY_DN27087_c0_g1	myotilin isoform X2	0.473956517398962	0.00707113714791641
TRINITY_DN26427_c0_g1	---NA---	0.467174450453425	0.00805614264905705
TRINITY_DN4089_c0_g1	muscular LMNA-interacting isoform X2	0.466133599004274	0.0082171457068794
TRINITY_DN25551_c0_g1	ankyrin repeat and SOCS box 14	0.465791323122984	0.00827068223345412
TRINITY_DN27190_c3_g1	---NA---	0.464852289334974	0.00841907898626722
TRINITY_DN19473_c0_g1	cytochrome P450 2J2-like	0.464082854244063	0.00854234823213305
TRINITY_DN19760_c0_g1	---NA---	0.462597105538053	0.00878470198325846
TRINITY_DN19858_c0_g1	hypothetical protein THAOC_22742 partial	0.462595020137587	0.00878504619536558
TRINITY_DN68560_c0_g1	exocyst complex component 6 isoform X2	0.460213572471266	0.00918564189274609
TRINITY_DN27575_c0_g1	---NA---	0.459366836791988	0.00933174532738608
TRINITY_DN23771_c0_g1	formin 2 isoform X4	0.45924030216007	0.00935374639898268
TRINITY_DN26491_c0_g1	arginase- mitochondrial	0.458754600083569	0.00943860455137263
TRINITY_DN17586_c0_g1	death-associated kinase 2 isoform X1	0.457828859776304	0.00960214357970457
TRINITY_DN27631_c0_g1	RNA-binding 10	0.457645696701166	0.00963478248285489
TRINITY_DN27488_c0_g2	pre-B-cell leukemia transcription factor-interacting 1-like isoform X1	0.45636868867899	0.00986495214347578
TRINITY_DN27668_c0_g1	MHC class II H2-M alpha chain	0.456309220859861	0.00987578273348456
TRINITY_DN13526_c0_g1	BTB POZ domain-containing 9	0.453533092473063	0.0103926693097283
