## Supplementary materials S4-S11 for "Plastic mechanisms for unraveling a universal trade-off between water loss and respiration": S9 Decoupling genes for delta VO2.csv

Transcript	Gene	abs.Pearson	P
TRINITY_DN8815_c0_g1	cap-specific mRNA (nucleoside-2 -O-)-methyltransferase 1	0.568562308803355	0.000846445435578399
TRINITY_DN24040_c0_g1	---NA---	0.545264567673082	0.00151294238826665
TRINITY_DN24508_c0_g1	PREDICTED: uncharacterized protein LOC102947796	0.514605767509946	0.00305724454312632
TRINITY_DN27735_c0_g1	serine threonine- kinase PLK2	0.511005465725677	0.00330662117398499
TRINITY_DN16092_c0_g1	epidermal growth factor receptor kinase substrate 8	0.498301771985025	0.00433177211453852
TRINITY_DN15637_c0_g1	---NA---	0.486192153104502	0.0055517332342374
TRINITY_DN67555_c0_g1	phosphatidylinositol 4-phosphate 5-kinase type-1 alpha isoform X2	0.470183162347323	0.00760569506261818
TRINITY_DN18042_c0_g1	toll-like receptor	0.468952861583069	0.00778723609175572
TRINITY_DN24609_c0_g1	phosphatidylinositol-binding clathrin assembly -like isoform X4	0.468053567285975	0.00792224754654177
TRINITY_DN7986_c0_g1	---NA---	0.465767337033188	0.00827444502908215
TRINITY_DN22727_c0_g1	uricase	0.46202500462699	0.00887956052729866
TRINITY_DN24076_c0_g1	toll-like receptor	0.459611390693972	0.00928934762591491
TRINITY_DN62189_c0_g1	sister chromatid cohesion PDS5 homolog B isoform X1	0.448749819712246	0.0113367172696719
TRINITY_DN24104_c0_g1	---NA---	0.448086566435544	0.0114731377017905
TRINITY_DN20503_c0_g1	Adenine phosphoribosyltransferase	0.437813254615514	0.0137687463993732
TRINITY_DN24450_c0_g1	inactive rhomboid 1 isoform X1	0.437770688306946	0.0137790021792955
TRINITY_DN13801_c0_g1	piggyBac transposable element-derived 5	0.437270534286392	0.0138999866839479
TRINITY_DN15831_c0_g1	---NA---	0.436074961390867	0.0141927909985179
TRINITY_DN21616_c0_g1	polyamine-modulated factor 1	0.432408769256287	0.0151229737049836
TRINITY_DN10854_c0_g1	PREDICTED: uncharacterized protein CXorf57 homolog	0.431168354016658	0.0154489732280414
TRINITY_DN3138_c0_g1	zinc finger C3H1 domain-containing	0.427170103165654	0.0165398842511793
TRINITY_DN495_c0_g1	OZ- AT hook- and zinc finger-containing	0.426782643257246	0.0166489224755959
TRINITY_DN2221_c0_g1	AF4 FMR2 family member 1 isoform X1	0.426600443919263	0.016700402843095
TRINITY_DN44792_c0_g1	Serine threonine- kinase	0.422146733682867	0.0180005525277864
TRINITY_DN17703_c0_g1	sorting nexin-32 isoform X1	0.420378417139455	0.0185395274246184
TRINITY_DN13665_c0_g1	---NA---	0.418953564744418	0.0189834811452902
TRINITY_DN27798_c2_g1	---NA---	0.417593260464378	0.0194154987778376
TRINITY_DN13856_c0_g1	lysophosphatidic acid receptor 6	0.417327418968566	0.0195008697897802
TRINITY_DN37143_c0_g1	aquaporin-5	0.41476716323702	0.0203390627276677
TRINITY_DN27212_c0_g1	bcl-2 10	0.414086708872805	0.0205667704498784
TRINITY_DN11111_c0_g1	---NA---	0.41308964578452	0.0209042262159857
TRINITY_DN28813_c0_g1	alpha-mannosidase 2	0.412021628684197	0.0212707506703106
TRINITY_DN26093_c0_g1	---NA---	0.40867118215679	0.0224551071439495
TRINITY_DN28779_c0_g1	phosphoinositide 3-kinase regulatory subunit 4	0.407145327036894	0.0230121902774494
TRINITY_DN26751_c0_g1	6-phosphofructo-2-kinase fructose-26-bisphosphatase 3 isoform X1	0.405613309525817	0.0235829064875277
TRINITY_DN9973_c0_g1	ras GTPase-activating	0.400901257508003	0.0254115781204476
TRINITY_DN27657_c2_g1	NXPE family member 1 isoform X1	0.399717665249035	0.0258887145156941
TRINITY_DN25304_c0_g1	S100-A2	0.398991378260578	0.0261851129162656
